# Genetic Grouping of SARS-CoV-2 Coronavirus Sequences using Informative Subtype Markers for Pandemic Spread Visualization

**DOI:** 10.1101/2020.04.07.030759

**Authors:** Zhengqiao Zhao, Bahrad A. Sokhansanj, Charvi Malhotra, Kitty Zheng, Gail L. Rosen

## Abstract

We propose an efficient framework for genetic subtyping of SARS-CoV-2, the novel coronavirus that causes the COVID-19 pandemic. Efficient viral subtyping enables visualization and modeling of the geographic distribution and temporal dynamics of disease spread. Subtyping thereby advances the development of effective containment strategies and, potentially, therapeutic and vaccine strategies. However, identifying viral subtypes in real-time is challenging: SARS-CoV-2 is a novel virus, and the pandemic is rapidly expanding. Viral subtypes may be difficult to detect due to rapid evolution; founder effects are more significant than selection pressure; and the clustering threshold for subtyping is not standardized. We propose to identify mutational signatures of available SARS-CoV-2 sequences using a population-based approach: an entropy measure followed by frequency analysis. These signatures, Informative Subtype Markers (ISMs), define a compact set of nucleotide sites that characterize the most variable (and thus most informative) positions in the viral genomes sequenced from different individuals. Through ISM compression, we find that certain distant nucleotide variants covary, including non-coding and ORF1ab sites covarying with the D614G spike protein mutation which has become increasingly prevalent as the pandemic has spread.

ISMs are also useful for downstream analyses, such as spatiotemporal visualization of viral dynamics. By analyzing sequence data available in the GISAID database, we validate the utility of ISM-based subtyping by comparing spatiotemporal analyses using ISMs to epidemiological studies of viral transmission in Asia, Europe, and the United States. In addition, we show the relationship of ISMs to phylogenetic reconstructions of SARS-CoV-2 evolution, and therefore, ISMs can play an important complementary role to phylogenetic tree-based analysis, such as is done in the Nextstrain [1] project. The developed pipeline dynamically generates ISMs for newly added SARS-CoV-2 sequences and updates the visualization of pandemic spatiotemporal dynamics, and is available on Github at https://github.com/EESI/ISM and via an interactive website at https://covid19-ism.coe.drexel.edu/.

**Author Summary:** The novel coronavirus responsible for COVID-19, SARS-CoV-2, expanded to reportedly 8.7 million confirmed cases worldwide by June 21, 2020. The global SARS-CoV-2 pandemic highlights the importance of tracking viral transmission dynamics in real-time. Through June 2020, researchers have obtained genetic sequences of SARS-CoV-2 from over 47,000 samples from infected individuals worldwide. Since the virus readily mutates, each sequence of an infected individual contains useful information linked to the individual’s exposure location and sample date. But, there are over 30,000 bases in the full SARS-CoV-2 genome—so tracking genetic variants on a whole-sequence basis becomes unwieldy. We describe a method to instead efficiently identify and label genetic variants, or “subtypes” of SARS-CoV-2. Applying this method results in a compact, 11 base-long compressed label, called an Informative Subtype Marker or “ISM”. We define viral subtypes for each ISM, and show how regional distribution of subtypes track the progress of the pandemic. Major findings include (1) covarying nucleotides with the spike protein which has spread rapidly and (2) tracking emergence of a local subtype across the United States connected to Asia and distinct from the outbreak in New York, which is found to be connected to Europe.
