## supplemental file 3 for "Genetic Grouping of SARS-CoV-2 Coronavirus Sequences using Informative Subtype Markers for Pandemic Spread Visualization"

ISM	abundance after EC	abundance before EC	inflation rate
TCACTCGTCCACAGGGTAAC	10565	10375	0.018313253012048194
TTACTCGTCCACAGTGTGGG	7252	6882	0.053763440860215055
TCACTCGTCCACAGGGTGGG	6890	6784	0.015625
CCACCCGCCCACAAGGTGGG	3112	2809	0.10786756852972589
TCACTCGTCCACAGTGTGGG	2118	1993	0.06271951831409935
TCACTCGTCCACGGGGTGGG	1975	1885	0.04774535809018567
CCACCTGCCTGTAAGGCGGG	1536	1452	0.05785123966942149
CCACCC-CTCACAAGTTGGG	1125	1068	0.05337078651685393
CCACCCTCCCACAAGGTGGG	1000	959	0.04275286757038582
CCGTCCTCTCACAAGTTGGG	1031	954	0.08071278825995808
CCACCTGCCCACAAGGCGGG	956	910	0.05054945054945055
CCACCTGCTCACAAGGCGGG	709	674	0.05192878338278932
CCACCCTCTCACAAGTTGGG	547	461	0.18655097613882862
CCGTCC-CTCACAAGTTGGG	442	413	0.07021791767554479
TCACTCTTCCACAGGGTAAC	184	167	0.10179640718562874
TTACTCTTCCACAGTGTGGG	171	161	0.062111801242236024
-TACTCGTCCACAGTGTGGG	118	116	0.017241379310344827
TCACTCTTCCACAGGGTGGG	120	114	0.05263157894736842
CCACCCGCCCACAAGTTGGG	109	105	0.0380952380952381
-CACTCGTCCACAGGGTGGG	109	105	0.0380952380952381
