## supplemental file 4 for "Genetic Grouping of SARS-CoV-2 Coronavirus Sequences using Informative Subtype Markers for Pandemic Spread Visualization"

position 1	position 2	r^2 value
241	3037	0.972859011882044
241	14408	0.9777437687401547
241	23403	0.9822653803564236
2480	2558	0.9428782903639712
3037	14408	0.9782834878444635
3037	23403	0.9789417311072884
8782	28144	0.9681373979155504
14408	23403	0.9830574214505264
17747	17858	0.9738723651385898
17747	18060	0.9526192430393743
17858	18060	0.9739578011296921
28881	28882	0.9952280775788793
28881	28883	0.9951176600460043
28882	28883	0.9998887522921607
