## supplemental file 6 for "Genetic Grouping of SARS-CoV-2 Coronavirus Sequences using Informative Subtype Markers for Pandemic Spread Visualization"

ISM	count	country/region	first seen
CYC-CCRRGGR	2	United Kingdom	2020-03-23
NNCTCCNRGKR	1	United Kingdom	2020-03-30
TCCKCCAGTGG	4	United Kingdom	2020-03-29
CCCGCCAAGGD	3	United Kingdom	2020-03-17
CTC-TCAAGTA	1	United Kingdom	2020-03-04
CYCDTCAAGTG	1	United Kingdom	2020-03-27
CCYGCCRRGGA	1	United Kingdom	2020-04-06
CYC-YCAAGTG	2	United Kingdom	2020-03-23
CCCGCYAAGGG	38	United Kingdom	2020-03-18
CTCTTCAAGTA	4	United Kingdom	2020-03-21
CCCKCCDGGGG	3	United Kingdom	2020-04-06
CYCDYCARKKG	1	United Kingdom	2020-03-20
CCCTYCAAGTG	1	United Kingdom	2020-04-03
CCYDTCAAGTG	3	United Kingdom	2020-03-18
CCCGCCAGBGA	11	United Kingdom	2020-04-02
CCCGYCAGGGR	1	United Kingdom	2020-03-18
CNCTYCAAGKG	1	United Kingdom	2020-03-22
CCCGCCAAGGA	5	United Kingdom	2020-04-04
CYC-TCAAGTG	62	United Kingdom	2020-03-02
CYCTTCAAGTG	43	United Kingdom	2020-02-26
YYC-YCAAGKG	2	United Kingdom	2020-03-18
YTC-TCAAGTG	7	United Kingdom	2020-03-12
CCC-CCAGGGR	1	United Kingdom	2020-03-26
YCCGCCRRGGD	2	United Kingdom	2020-03-23
YCYKCCAGGGG	1	United Kingdom	2020-03-31
CNCGCCAGGGA	1	United Kingdom	2020-04-30
CCC-TCAATTG	1	United Kingdom	2020-03-24
CCCDCCAAGGG	14	United Kingdom	2020-02-28
CTCTTCAGGTG	1	United Kingdom	2020-03-31
CCYKCYDGGGG	1	United Kingdom	2020-04-20
CCCDYCAAGKG	2	United Kingdom	2020-03-26
CCC-CCRGGGG	12	United Kingdom	2020-02-28
YYCDYCRRGKD	2	United Kingdom	2020-03-10
YCCGCYAGGGA	8	United Kingdom	2020-04-27
CCCGYCARGKR	1	United Kingdom	2020-04-09
CCC-TCAAGTG	761	United Kingdom	2020-02-26
CNNTTCNAGTG	1	United Kingdom	2020-05-11
CCCGCYRGGGA	1	United Kingdom	2020-04-15
CCCDCCAGGGA	59	United Kingdom	2020-02-29
CCCGCCAGGG-	2	United Kingdom	2020-03-09
YYC-YCARGKG	1	United Kingdom	2020-04-20
CTCTTCAAGTG	982	United Kingdom	2020-02-09
CTCGCCAGGTA	1	United Kingdom	2020-05-09
CCCDTCAAGTG	16	United Kingdom	2020-02-25
CCC-CCAAGGA	13	United Kingdom	2020-03-21
CCCKCCAAGTG	1	United Kingdom	2020-03-30
CCCGCCARBGA	1	United Kingdom	2020-04-15
CCCDCCAGBGA	1	United Kingdom	2020-05-07
CCYGCYAAGGG	1	United Kingdom	2020-03-18
CCCDCCARGGA	1	United Kingdom	2020-03-28
CNC-CCAAGGG	1	United Kingdom	2020-04-07
CCCTCCGGGGG	7	United Kingdom	2020-03-09
CCCKCCARGGG	1	United Kingdom	2020-03-24
CYCDYCARGKG	2	United Kingdom	2020-04-02
YTCDTCAAGTG	1	United Kingdom	2020-05-18
YCCGCCRRGGA	1	United Kingdom	2020-03-20
YCCGCCAAKGG	1	United Kingdom	2020-03-29
CCCGCCAGGGT	2	United Kingdom	2020-03-31
CCCGTCAAGGG	7	United Kingdom	2020-03-09
CCYGCCDGGGG	10	United Kingdom	2020-03-24
CCCKCCGGGGG	5	United Kingdom	2020-03-12
YCCGYCDRGDR	2	United Kingdom	2020-04-11
CYC-YCARGKG	2	United Kingdom	2020-03-28
CTCWTCAAGTG	2	United Kingdom	2020-04-02
TCYGCCAGTGG	14	United Kingdom	2020-03-17
CCCTTCAAGTK	2	United Kingdom	2020-03-30
CCCGCCARGGR	7	United Kingdom	2020-03-11
CCCGCCAGGGG	3813	United Kingdom	2020-02-03
YCCGCCAGNGG	2	United Kingdom	2020-03-26
CCTGCTAAGGG	16	United Kingdom	2020-03-13
CYC-CCAAGGG	2	United Kingdom	2020-02-12
CYC-YCAAGTR	1	United Kingdom	2020-03-30
CCCDTCAAGTD	1	United Kingdom	2020-03-03
TCC-CCAGTGG	5	United Kingdom	2020-03-21
YCCDYCARKKG	1	United Kingdom	2020-03-13
CCYKCCDGGGG	1	United Kingdom	2020-04-05
CCYGCCAAGKG	2	United Kingdom	2020-04-29
CCC-TNAAGTA	1	United Kingdom	2020-04-03
CCCTCCAGKGG	1	United Kingdom	2020-04-01
CCCDYCAAGTG	1	United Kingdom	2020-03-29
YCCGCCDGGDR	1	United Kingdom	2020-03-24
CCCGYYAGGGA	1	United Kingdom	2020-04-08
CCCDYCDRGDG	1	United Kingdom	2020-04-03
CCCGCCDGGGR	3	United Kingdom	2020-03-20
CCCTYCARGKG	1	United Kingdom	2020-03-27
CCCDYCARGKR	4	United Kingdom	2020-03-20
CCYGYCAAGGD	1	United Kingdom	2020-04-01
CTCDYCAAGTG	1	United Kingdom	2020-03-30
CCCTCCAGGGG	60	United Kingdom	2020-03-05
YYCDYCDRGDG	5	United Kingdom	2020-03-12
CCCTYCAAGKK	1	United Kingdom	2020-04-01
CCCGCCAGTGG	427	United Kingdom	2020-03-09
TCCGYCAGTGG	1	United Kingdom	2020-04-03
CCTGCCAAGGG	70	United Kingdom	2020-01-29
YYC-TCAAGTG	26	United Kingdom	2020-02-28
CCYGCCAAGGG	22	United Kingdom	2020-03-12
TTC-TCAAGTG	1	United Kingdom	2020-03-22
CYCGYCARGKG	1	United Kingdom	2020-03-24
CCCGCCGGGGG	924	United Kingdom	2020-02-26
CCCDCCAGGGR	1	United Kingdom	2020-04-08
CYC-YCRRGKR	1	United Kingdom	2020-04-18
YCCGCCAGTGG	5	United Kingdom	2020-03-26
CCCGCCRGGGR	3	United Kingdom	2020-03-14
CCYGCCDGGGD	2	United Kingdom	2020-04-17
YCCGCCAGGGG	7	United Kingdom	2020-03-18
CCC-CCAAGTG	4	United Kingdom	2020-02-27
CCCGYCAAGKG	1	United Kingdom	2020-04-08
CCCTYCAAGTK	1	United Kingdom	2020-04-07
CCCGCCDGNGG	4	United Kingdom	2020-03-23
YCCGYYRGGGA	1	United Kingdom	2020-04-24
YCCGCCAGTGD	1	United Kingdom	2020-04-20
CCCGCYAGGGD	1	United Kingdom	2020-04-08
CCTTTCAAGGG	4	United Kingdom	2020-03-24
CCC-CCAGGGG	22	United Kingdom	2020-03-04
CCCDTCAAKTG	1	United Kingdom	2020-04-06
CCC-CCAAGGG	36	United Kingdom	2020-02-24
CCCGCCGGGGD	3	United Kingdom	2020-04-10
YCCGYCRGGGA	1	United Kingdom	2020-04-03
CCCGCTAGGGG	2	United Kingdom	2020-03-29
YYCDYCAAGKD	1	United Kingdom	2020-04-10
CCCGCCRGGGA	565	United Kingdom	2020-03-03
CCC-YCAAGTG	1	United Kingdom	2020-04-19
YYC-YCRRGKR	3	United Kingdom	2020-04-14
CCC-CCAGTGG	7	United Kingdom	2020-03-14
CYC-YCARGKR	1	United Kingdom	2020-03-31
CYC-YCAAGKG	2	United Kingdom	2020-03-23
TCCGCCAATGG	1	United Kingdom	2020-03-22
CCCTTCAAGGG	1	United Kingdom	2020-03-30
YCCGCCRGGGR	1	United Kingdom	2020-04-16
CCCGCCNGNGA	1	United Kingdom	2020-04-28
CCCGCCARGGA	4	United Kingdom	2020-03-23
YYCDCCDRGDG	1	United Kingdom	2020-04-03
CCCKCCAGTGG	4	United Kingdom	2020-03-21
CCCGCCRGGGK	2	United Kingdom	2020-03-27
TCCGCCARTGG	1	United Kingdom	2020-03-29
CYCTTCAGGKR	1	United Kingdom	2020-03-18
YCC-CCAGTGG	3	United Kingdom	2020-03-29
CCYGCCAGGGD	2	United Kingdom	2020-03-29
CCCTTCAAGTG	428	United Kingdom	2020-02-25
YCCGCCDRGGR	1	United Kingdom	2020-03-23
CCYGCCAGGGA	8	United Kingdom	2020-03-25
CCCGCYDGGGG	4	United Kingdom	2020-03-28
CCCGCCDRGGR	2	United Kingdom	2020-03-11
CCCGCCDGGGG	272	United Kingdom	2020-03-02
CCCGCC-GGGA	3	United Kingdom	2020-04-01
CCT-TCAAGTG	1	United Kingdom	2020-04-07
CTC-CCAAGTG	1	United Kingdom	2020-03-11
CCCGCCAGTGA	7	United Kingdom	2020-03-29
YYCGYCDRGDR	2	United Kingdom	2020-03-11
CCYTCCAAGGG	1	United Kingdom	2020-04-30
YCCGCCAGBGA	1	United Kingdom	2020-04-06
CCYGCCAGNGG	1	United Kingdom	2020-04-27
CCCTCC-GGGG	1	United Kingdom	2020-04-14
CCCGYCAGGGA	6	United Kingdom	2020-04-07
CYCTYCAAGTG	3	United Kingdom	2020-03-22
CCCDCCRGGGA	3	United Kingdom	2020-03-29
CTC-TCAGGTG	6	United Kingdom	2020-03-15
CTC-TCAAGTG	462	United Kingdom	2020-02-14
CCCGCCAAGTG	1	United Kingdom	2020-04-13
CCCGCCRGGGG	5	United Kingdom	2020-03-08
CCC-CCAGKGG	1	United Kingdom	2020-03-25
CCCDCCRRGDG	1	United Kingdom	2020-03-29
CYCDCCDRGGR	1	United Kingdom	2020-03-12
YCCGCCAGGGA	23	United Kingdom	2020-03-23
CCCGCCAGTGR	4	United Kingdom	2020-04-04
CYCDTCARGKD	1	United Kingdom	2020-04-20
CCC-TCAAGTA	5	United Kingdom	2020-03-19
CCCGCCDGNDG	1	United Kingdom	2020-04-16
TCCGCYAGTGG	13	United Kingdom	2020-03-24
CCCGCYAGGGA	203	United Kingdom	2020-03-12
YYCDYCDRGDR	5	United Kingdom	2020-04-14
YCCGCCAGNGR	2	United Kingdom	2020-04-05
CCCGCCAGGGA	7719	United Kingdom	2020-02-16
CCCKCYAGGGG	1	United Kingdom	2020-03-05
CCYGCCRRGGG	1	United Kingdom	2020-03-26
YYC-TCAAGTR	2	United Kingdom	2020-03-13
YCCGCCARNGG	2	United Kingdom	2020-04-04
YCCGCCDGGGR	6	United Kingdom	2020-03-09
CCCGCCAGGGR	41	United Kingdom	2020-03-01
CCCGYCAAGGD	1	United Kingdom	2020-04-02
YCCTYCAAGGG	1	United Kingdom	2020-04-06
CCCTTCAAGTT	1	United Kingdom	2020-03-30
YCCGCCARKGG	1	United Kingdom	2020-03-31
CTC-TCARGTG	1	United Kingdom	2020-04-02
TCCGCCRGGGG	3	United Kingdom	2020-03-12
CCCKCCAGNGG	1	United Kingdom	2020-04-09
CCYKCCAGGGG	1	United Kingdom	2020-04-30
CNCTTCNGGGG	1	United Kingdom	2020-03-22
CYCTYCAAGKD	1	United Kingdom	2020-03-10
CCCTTCNAGTG	1	United Kingdom	2020-03-18
CCCTCCARGGG	1	United Kingdom	2020-05-05
CCCGCCGGGRG	7	United Kingdom	2020-03-24
CCCGYCAAGGG	2	United Kingdom	2020-03-16
CCCGTCAAGTG	1	United Kingdom	2020-03-18
YCCGCCGGGGG	6	United Kingdom	2020-03-20
CCYGCCAGTGG	6	United Kingdom	2020-03-28
TCCGCCAGGGA	1	United Kingdom	2020-03-11
CTCATCAAGTG	1	United Kingdom	2020-03-21
CCC-CCRGGGR	6	United Kingdom	2020-03-16
YYC-YCRRGKG	1	United Kingdom	2020-04-20
TCCGCCRGKGG	1	United Kingdom	2020-04-09
CCCTCCAAGTG	5	United Kingdom	2020-03-03
CCC-CCAGGGA	104	United Kingdom	2020-03-01
YYY-TCAAGTG	3	United Kingdom	2020-03-13
CCCGCCGGGGA	1	United Kingdom	2020-04-06
CCCDCYAGGGA	2	United Kingdom	2020-04-03
YCCGCCRGGGA	31	United Kingdom	2020-02-28
TCCGCCGGGGG	3	United Kingdom	2020-03-30
YCCGYCAGGGR	1	United Kingdom	2020-03-28
CCCGCCAAGGG	1778	United Kingdom	2020-02-05
CCCACCAGGGA	1	United Kingdom	2020-04-18
YCYGCYAGTGG	1	United Kingdom	2020-03-21
CCYGCCAAGGD	1	United Kingdom	2020-03-19
CTCTTCARGTG	1	United Kingdom	2020-03-31
YCCGCYAGTGG	1	United Kingdom	2020-04-27
CCCDTCAAGKG	1	United Kingdom	2020-05-01
CTCGCCAGGTG	3	United Kingdom	2020-04-11
TCCGCCAGGGG	1	United Kingdom	2020-03-11
CYC-YCARGTR	1	United Kingdom	2020-03-27
CYCDYCAAGTG	2	United Kingdom	2020-03-20
CCCGCCDGGDG	8	United Kingdom	2020-03-24
CCCTCCNAGGA	1	United Kingdom	2020-04-08
CCYGCCAGGGG	53	United Kingdom	2020-03-17
CCY-TCAAKTG	1	United Kingdom	2020-04-08
CCCGYCANRGG	1	United Kingdom	2020-03-31
CCCGCTAGGGA	2	United Kingdom	2020-05-01
C-CGCCAGGGA	3	United Kingdom	2020-04-13
CTCTTCAAGTR	1	United Kingdom	2020-04-08
CCCGCCAGGKG	1	United Kingdom	2020-04-10
CCCTCCAAGGG	103	United Kingdom	2020-02-24
CCCGCC-AGGG	2	United Kingdom	2020-04-03
CC-GCCAGGGA	1	United Kingdom	2020-05-11
CCCGCCRRGGG	1	United Kingdom	2020-04-02
CCCKCCAGGGG	22	United Kingdom	2020-03-05
YCCGCYAGGGG	3	United Kingdom	2020-04-27
CCC-CCGGGGG	3	United Kingdom	2020-03-28
TCCGCCAGTGG	729	United Kingdom	2020-03-06
CCCDYCAAGKD	1	United Kingdom	2020-03-31
C-CGCCAGTGG	1	United Kingdom	2020-04-16
CCCTTCAAGKG	3	United Kingdom	2020-03-29
CCCGYCRGBGA	1	United Kingdom	2020-04-21
TCCGTCAGTGG	1	United Kingdom	2020-04-14
CCY-TCAAGTG	6	United Kingdom	2020-03-16
CCCGYCARGGG	1	United Kingdom	2020-03-30
YCCDCCDRGGR	1	United Kingdom	2020-03-24
CTC-YCAAGTG	3	United Kingdom	2020-03-16
CCCGTCAGGGA	52	United Kingdom	2020-03-20
YCCDYCRGGGA	1	United Kingdom	2020-04-14
CCCTCCRGGGG	9	United Kingdom	2020-03-11
CCCGCCRRGGA	2	United Kingdom	2020-04-16
YCYDCCAGGGA	1	United Kingdom	2020-04-17
CTCDTCAAGTG	45	United Kingdom	2020-02-09
CCCDCYRGGGA	1	United Kingdom	2020-04-08
CTCTYC-AGTG	1	United Kingdom	2020-04-08
CYCDYCAAGKG	6	United Kingdom	2020-03-14
CCTKTCAAGGG	1	United Kingdom	2020-03-31
CCCATCAAGTG	1	United Kingdom	2020-04-08
TCCGCCAGGGR	1	United Kingdom	2020-03-14
YYC-YCAAGTG	5	United Kingdom	2020-03-09
CCCTCCAGGGA	140	United Kingdom	2020-03-19
CCCGYCDGGGR	3	United Kingdom	2020-03-11
YCC-CCRGKGG	1	United Kingdom	2020-04-24
YCCTCCAAGGG	1	United Kingdom	2020-03-09
YYCDCCAAGGG	1	United Kingdom	2020-04-16
CCYGYCAAGGG	1	United Kingdom	2020-03-31
N-CGCCAAGGG	1	United Kingdom	2020-04-08
CCCGCCAGNGG	3	United Kingdom	2020-04-02
CCCGCYDGGGD	1	United Kingdom	2020-03-25
CCCGYCRGGGA	3	United Kingdom	2020-03-05
CCCGYCAAGTG	2	United Kingdom	2020-03-26
YCCGYCDGGGR	2	United Kingdom	2020-03-23
CCCGCCARGGG	9	United Kingdom	2020-03-20
CCYGYCARGGG	1	United Kingdom	2020-04-06
CCCGCCAG-GA	1	United Kingdom	2020-04-07
NNCTTCNGGTG	1	United Kingdom	2020-04-13
CCCGCCAGCGA	1	United Kingdom	2020-04-07
CCCGCCDGGGD	4	United Kingdom	2020-03-24
TCCGCCAGTGA	1	United Kingdom	2020-05-06
TCCGNCAG-GG	1	United Kingdom	2020-04-07
CCCGCCAAGKG	9	United Kingdom	2020-03-24
CCCGCCKGGGG	1	United Kingdom	2020-04-07
YCCGCCDGNGG	1	United Kingdom	2020-04-01
CCNNTC-AGGG	1	United Kingdom	2020-04-27
TCCGCCAGTGD	2	United Kingdom	2020-04-02
TCCTCCAGTGG	38	United Kingdom	2020-03-12
YCCGCCDGGGG	6	United Kingdom	2020-03-08
CCYDCCAAGGG	1	United Kingdom	2020-05-21
YCCDCCARGGR	1	United Kingdom	2020-04-15
CCCTCCAGTGG	3	United Kingdom	2020-03-21
CCCTTCNATNG	1	United Kingdom	2020-04-02
CCCGCCAGGGD	15	United Kingdom	2020-03-12
CTC-CCNAGGG	1	United Kingdom	2020-03-23
YCCDYCDRGDR	1	United Kingdom	2020-03-10
CCTGTCAAGGG	150	United Kingdom	2020-03-12
CCCGCYAGGGG	41	United Kingdom	2020-03-20
CCCDCCRRGGG	1	United Kingdom	2020-04-14
CCTGCCGGGGG	1	United Kingdom	2020-03-28
CCC-CCARGGA	1	United Kingdom	2020-04-16
CCCGCCAATGG	2	United Kingdom	2020-03-25
CCCGCCGGGGA	7	Russia	2020-04-08
CCCKCCGGGGG	1	Russia	2020-03-22
CCCGCCAAGGG	2	Russia	2020-03-20
CCCGCCAGGGG	21	Russia	2020-03-11
CCCGCCAGTGG	5	Russia	2020-03-15
TCCTCCAGTGG	2	Russia	2020-03-20
CCTGCCAAGGG	2	Russia	2020-03-23
CCCTTCAAGTG	1	Russia	2020-03-24
CCCGCCGGGGG	27	Russia	2020-03-20
TCCGCCAGTGG	15	Russia	2020-03-02
CCCTCCAGGGA	3	Russia	2020-03-16
CCCGCCAGGGA	136	Russia	2020-03-11
CCCGCCAAGGD	1	Canada	2020-04-02
CCCGCCAGTGG	30	Canada	2020-02-28
CCC-TCAAGTG	2	Canada	2020-03-27
CCCGCCAAGTG	1	Canada	2020-03-04
CCYGCCAGNGG	1	Canada	2020-04-01
CCCTCCAAGGG	23	Canada	2020-02-20
CTCTTCAAGTG	2	Canada	2020-03-05
CCCGYCAGGGA	2	Canada	2020-03-30
CCCNCCNGGGG	1	Canada	2020-04-06
CCCGCCGGGGD	1	Canada	2020-04-06
TCCGCCAGTGG	82	Canada	2020-03-07
TC-GCCAGTGG	1	Canada	2020-03-30
CCCDCCAAGGG	1	Canada	2020-02-16
CCTGCTAAGGG	47	Canada	2020-03-02
CCCGCCDGNDG	1	Canada	2020-04-05
CCYGCCAGTGR	1	Canada	2020-04-04
CCCGCCAAGGG	8	Canada	2020-01-23
TCCGCCAGTGD	3	Canada	2020-04-05
CCTGYTAAGGG	2	Canada	2020-03-27
CCCGCCAGGGG	96	Canada	2020-03-08
CCYGCCDGGGG	1	Canada	2020-04-06
CCCGCCAGGGA	37	Canada	2020-03-05
TCCGYCAGTGG	11	Canada	2020-03-18
CCCGCCGGGGG	9	Canada	2020-03-14
CCTGCCAAGGG	3	Canada	2020-03-13
CCYGCCDGGDG	1	Canada	2020-04-01
CCYGCCAGGGD	9	Canada	2020-04-03
CCCGCCAGGGD	13	Canada	2020-04-01
TCCTCCAGTGG	5	Canada	2020-03-27
CCC-YCAAGTG	1	Canada	2020-03-18
CCCGCCDGGDG	2	Canada	2020-04-06
CCCGCCDGGGG	5	Canada	2020-04-04
CCTTCTAAGGG	1	Canada	2020-03-18
CCYGCCAGGGG	3	Canada	2020-04-04
CCCGCCAGTGG	5	Brazil	2020-03-08
CCC-TCAAGTG	4	Brazil	2020-02-28
CTCTTCAAGTR	1	Brazil	2020-03-18
CTCTTCAAGTG	1	Brazil	2020-02-29
CCTGCCAGGGA	2	Brazil	2020-03-13
NCCGCCAAGGG	1	Brazil	2020-03-13
CCCGTCAGGGG	1	Brazil	2020-03-13
CCCGCTAGGGA	1	Brazil	2020-04-06
TCCGCCAGTGG	1	Brazil	2020-03-10
CCCGCCAAKGG	1	Brazil	2020-03-12
CCCTCCAAGTG	1	Brazil	2020-03-16
CCCGCCAGTGR	1	Brazil	2020-03-15
YCCGCCAGKGG	2	Brazil	2020-03-16
CCCGCYAGGGD	2	Brazil	2020-03-16
TCCGCCAGTGD	1	Brazil	2020-03-19
CCCGCCAAGGG	1	Brazil	2020-03-03
CCCGCCAGGGD	12	Brazil	2020-03-13
CCCGCCAGGGG	10	Brazil	2020-02-25
NNNTTCAANTA	1	Brazil	2020-03-18
CCCGCCAGGGA	119	Brazil	2020-03-02
CCCTCCAAGGG	1	Brazil	2020-03-10
NCNGCCAAGGA	1	Brazil	2020-03-20
CCCTTCAAGTG	1	Brazil	2020-04-02
CCCGCCGGGGG	2	Brazil	2020-03-17
CCYGCCAGGGA	2	Brazil	2020-03-17
CCCTCCAGGGA	2	Brazil	2020-03-04
YCCGCCAGTGG	2	Brazil	2020-03-16
CNCGCNAAGGA	1	Brazil	2020-03-16
CCTGTCAAGGG	3	Brazil	2020-03-05
NCNTCCAGGTA	1	Brazil	2020-03-18
CCYGCCAGGGG	1	Brazil	2020-03-15
CCCGCTAAGGG	3	Mainland China	2020-01-30
YCCGCYAAGKG	1	Mainland China	2020-02-01
CCCGCCAGTGG	1	Mainland China	2020-03-21
YCCGCYAAGGG	1	Mainland China	2020-02-01
CCC-TCAAGTG	1	Mainland China	2020-03-15
CCYTCCAAGGG	1	Mainland China	2020-02-05
CCCGCCARGGD	1	Mainland China	2020-02-28
CCTTCCAAGGG	5	Mainland China	2020-01-17
CCCGCCAAGGD	1	Mainland China	2020-02-10
CCTGCCAGGGG	1	Mainland China	2020-02-07
YCCDCCAAGGG	1	Mainland China	2020-02-10
CCYGCCNAGGG	1	Mainland China	2020-02-01
CCCGYCAAGGG	3	Mainland China	2020-01-18
CCCKCCAAGTG	2	Mainland China	2020-01-30
CCCGCCAAGGA	1	Mainland China	2020-03-19
TCCGCCAGTGG	7	Mainland China	2020-03-12
CCCTCCAAGTG	5	Mainland China	2020-01-23
CCYGCTAAGGG	1	Mainland China	2020-02-28
CTCTTCAAGTG	1	Mainland China	2020-03-24
TCCGCCAAGGG	2	Mainland China	2020-03-14
CCTKCCAAGGG	2	Mainland China	2020-01-31
CCCGCCNAGGG	1	Mainland China	2020-02-07
CCCGCCAAGGG	437	Mainland China	2019-12-24
YCYGCYAAGKG	1	Mainland China	2020-02-01
CCCGTCAAGGG	1	Mainland China	2020-03-12
CCCGCCAGGGG	18	Mainland China	2020-01-24
CCCGCCAGGGA	11	Mainland China	2020-03-12
CCCTCCAAGGG	34	Mainland China	2020-01-18
CCTGCCAAGGG	175	Mainland China	2020-01-05
CCYGCCAAGGG	3	Mainland China	2020-02-09
CCCDYCAAGGG	1	Mainland China	2019-12-31
CCCDCCAAGGG	3	Mainland China	2020-01-22
CCCGCCGGGGG	4	Mainland China	2020-03-07
CCCGCCAAGTG	36	Mainland China	2020-01-21
CCTGCTAAGGG	14	Mainland China	2020-01-20
CNCGCN-GGGG	1	Mainland China	2020-01-29
CCCGCCAGGGA	57	Italy	2020-02-24
CCCKCCAAGTG	1	Italy	2020-01-29
CCCGCCGGGGG	6	Italy	2020-02-26
CCCGCCAGGGR	2	Italy	2020-03-20
CCCGCCAGGGG	56	Italy	2020-02-20
CCCTCCAAGTG	7	Italy	2020-01-29
CCCGCCDGGGG	1	Italy	2020-04-27
CCCTCCAGGGG	1	Italy	2020-04-08
CCCGCCAGBGA	2	Italy	2020-03-17
CCYGYYAAGGG	2	USA	2020-03-05
TCTGCCAGTGG	3	USA	2020-03-13
CCCGCCARTGG	3	USA	2020-03-23
CCYGCCAADGG	1	USA	2020-04-06
TCCKCCAGTGG	5	USA	2020-03-20
CCCGCCAAGGD	4	USA	2020-03-02
CCCGCCAGTGA	1	USA	2020-04-03
YCCGCCARKGG	1	USA	2020-03-22
TCCGCC-GTGG	2	USA	2020-03-31
CCYGCCAADKD	1	USA	2020-03-06
CCCGCCAAGTG	1	USA	2020-01-22
CCCGCYAAGGG	4	USA	2020-03-05
CCYKYCARGGR	1	USA	2020-04-21
YCYKCCAGTGG	1	USA	2020-03-29
CCCGCCDGGDD	1	USA	2020-03-18
CCCKCCDGGDG	1	USA	2020-03-16
CCCGCCAGTGR	2	USA	2020-03-06
CCCGCCAGKGG	1	USA	2020-03-14
CCCGCCAAGGT	1	USA	2020-04-06
CCTGCCAAGGR	2	USA	2020-03-17
CCYGCTAAGGG	1	USA	2020-03-16
CCTGCCAAGGA	1	USA	2020-03-26
CCC-TCAATTG	1	USA	2020-03-17
CCTGYTAAGGG	1	USA	2020-04-30
YCCGCCARTGG	6	USA	2020-03-23
CCTGCYAAGGR	3	USA	2020-03-06
CCCGCCAGGGA	380	USA	2020-02-28
YCCKCCAGTGG	2	USA	2020-03-17
TCCGCCAGKGG	7	USA	2020-03-19
CCTGTTAAGGG	1	USA	2020-02-28
TCCGCYAGTGG	4	USA	2020-03-18
TCCGCCAGTG-	1	USA	2020-03-31
TCCGCCARKGG	2	USA	2020-04-05
YCCKCCAGNGG	1	USA	2020-03-30
CCCGCCAGGGR	1	USA	2020-03-14
CCTKYYAAGGG	1	USA	2020-05-06
CCNGCTAAGGG	1	USA	2020-03-02
CCCGCYAGNGG	1	USA	2020-04-01
CCTTCCAAGGG	2	USA	2020-01-22
CCC-CCRGGGG	1	USA	2020-04-04
CCCGCTAAGGG	2	USA	2020-04-02
CCCGYYAAGGD	1	USA	2020-03-07
CCTKCTAAGGG	6	USA	2020-03-02
CCC-TCAAGTG	82	USA	2020-03-05
CCCGCYRGGGA	1	USA	2020-03-04
CCCDCCAGGGA	1	USA	2020-04-29
CCYGCCAAGKD	1	USA	2020-03-17
CCYDCCAAGGG	1	USA	2020-04-15
CCCGCCAGNGG	4	USA	2020-04-01
CCCGCCGGGRG	1	USA	2020-05-05
CCCGYCAAGGG	2	USA	2020-03-09
--CNCCNNTNG	1	USA	2020-03-10
CCCDTCAAGTG	1	USA	2020-04-22
CCYGCCAGTGG	10	USA	2020-04-03
CCYGCYAAGGG	1	USA	2020-03-06
CCCGCCAAKGG	1	USA	2020-04-10
CCCTCCAAGTG	1	USA	2020-03-30
CCCTTCAAGGG	1	USA	2020-04-27
TCCGCCRGGGG	1	USA	2020-03-18
CCNTCCNGGGG	1	USA	2020-03-23
CCCGCCAAGGG	389	USA	2020-01-27
CCCGTCAAGGG	1	USA	2020-03-24
CCCGCCAGGGG	471	USA	2020-03-02
CCYGCCDGGGG	5	USA	2020-03-15
CTC-TCAAGTG	1	USA	2020-03-19
TCYGCCAGTGG	66	USA	2020-03-08
TCYGCCAGKGG	2	USA	2020-03-21
TCCGCCRGKGG	2	USA	2020-04-01
TCCGCCAGGGG	2	USA	2020-03-09
TCCGCCAATGG	2	USA	2020-03-28
CCYGYYARGGG	1	USA	2020-03-04
CCYGCCAGGGG	8	USA	2020-03-18
YCYGCCAGTGG	4	USA	2020-04-02
TCC-CCAGTGG	3	USA	2020-03-23
CCTGCTARGGG	1	USA	2020-03-25
CCTGCCARGGG	1	USA	2020-04-13
TCCTCCAGTGG	89	USA	2020-03-13
CCCGCC-AGGG	1	USA	2020-03-11
CCCGYYAGGGA	1	USA	2020-04-30
CCCKCCAGGGG	1	USA	2020-03-31
YCCGCYAADGD	1	USA	2020-03-14
YYCGCYDGNDG	1	USA	2020-04-20
TCCGCCAGTGG	4728	USA	2020-02-29
CCCGCC-GGGG	1	USA	2020-04-20
CCTGCT-AGGG	1	USA	2020-04-03
CCCGCCDGNGG	1	USA	2020-03-07
CCCGCCRGGGG	1	USA	2020-04-08
CCYGCCAAGKG	1	USA	2020-03-07
CCCTCCAGTGG	7	USA	2020-03-19
CCCDCYAAGGG	2	USA	2020-03-04
TCCGCCAAGGG	1	USA	2020-03-26
CCCTCCAGGGG	10	USA	2020-03-12
CCTGCTAATGG	1	USA	2020-04-30
CCCTCCRGGGG	2	USA	2020-03-24
CCCGCCAGGGD	1	USA	2020-04-02
CCCGCCAGTGG	785	USA	2020-02-29
TCCGYCAGTGG	3	USA	2020-03-17
CCCTCCAAGGG	72	USA	2020-02-17
CCTGCCAAGGG	287	USA	2020-01-23
CCTKTCAAGGG	1	USA	2020-03-22
CCYGCCAAGGG	16	USA	2020-01-21
TCYGCCARTGD	1	USA	2020-04-20
CCCGCCGGGGG	82	USA	2020-02-28
YCCTCCAGTGG	1	USA	2020-03-30
CCCTCCAGGGA	3	USA	2020-04-24
YCCGCCAGTGG	15	USA	2020-03-03
TCTGCCAATGG	1	USA	2020-03-19
CCTGCTAAGGR	1	USA	2020-04-24
YCCTCCAAGGG	1	USA	2020-03-06
CCYGCCAGNGG	1	USA	2020-04-21
YCYGYYDGNDG	1	USA	2020-04-17
CCC-CCAAGTG	1	USA	2020-03-17
CTCTTCAAGTG	35	USA	2020-03-04
YCYGCCAGNGG	1	USA	2020-04-30
CCTGCTAAGGA	1	USA	2020-03-13
CCCTCTAAGGG	1	USA	2020-03-13
CCCGCCARGGG	4	USA	2020-03-12
CCTGCTNGGGG	1	USA	2020-04-16
YCCDCCAAGGG	1	USA	2020-03-08
CCCGCTAGGGG	1	USA	2020-04-16
CCTGCYAAGGG	14	USA	2020-02-28
CCCGCCRGGGA	6	USA	2020-03-17
CCCGCCDGGGD	1	USA	2020-03-18
CCCGTCAAGKG	1	USA	2020-03-14
CC-GCCAAGGG	2	USA	2020-03-12
TCCGCCAGTGA	2	USA	2020-03-20
TCCGCCAGTGT	2	USA	2020-04-03
CCTGCTAAGGG	1477	USA	2020-01-19
CCTKCCAAGGG	1	USA	2020-04-01
CCCGCCAAGKG	2	USA	2020-03-12
CCCGCCNAGGG	1	USA	2020-03-27
CCCGCCARGGA	2	USA	2020-03-27
YCYGYYAGNGG	1	USA	2020-04-27
CCCKCCAGTGG	2	USA	2020-03-24
TCCGCCAGTGD	8	USA	2020-03-15
TCCGCCARTGG	11	USA	2020-03-18
TCYGCCAGTGD	3	USA	2020-03-12
YCCGYCAGNGG	1	USA	2020-04-24
CTCDTCAAGTG	2	USA	2020-03-12
CYCTTCAAGTG	1	USA	2020-04-16
CCCTTCAAGTG	25	USA	2020-02-27
TCYGYCAGTGG	1	USA	2020-03-17
TCCGCCNGTGG	2	USA	2020-03-26
CCCDTCAAGKG	1	USA	2020-03-09
CCTGTCAAGGG	9	USA	2020-03-04
CCTGCCAGTGG	2	USA	2020-03-20
CCCGCCDGGGG	18	USA	2020-03-12
CCTTCTAAGGG	15	USA	2020-03-05
CCCGCCAATGG	1	USA	2020-04-19
CCC-CCAAGTG	1	New Zealand	2020-03-26
CCC-TCAAGTR	4	New Zealand	2020-03-22
CCCGCCAAGGD	1	New Zealand	2020-03-18
CCCGCCAGGGA	26	New Zealand	2020-03-02
CCC-TCAAGTG	25	New Zealand	2020-03-03
CCTGCCARGGG	1	New Zealand	2020-03-17
TCCGCCAGKGD	1	New Zealand	2020-04-05
TCCGCCARTGG	1	New Zealand	2020-03-30
CTCTTCAAGTG	2	New Zealand	2020-03-18
CCYGYCAAGGR	1	New Zealand	2020-04-01
CCTGCTAAGGR	1	New Zealand	2020-03-30
CCCGCCARGGG	2	New Zealand	2020-04-01
TCCGCCAGTGG	57	New Zealand	2020-03-12
CCTGYCAAGGG	1	New Zealand	2020-04-01
TCCTCCAGTGG	1	New Zealand	2020-03-20
CCCDYCAAGTG	1	New Zealand	2020-04-04
CCCTTCAAGKG	1	New Zealand	2020-03-18
CCCTCCAGGGR	1	New Zealand	2020-04-15
CCC-TCAAGTA	2	New Zealand	2020-03-20
TCCGCCAAGGG	4	New Zealand	2020-03-27
CCCGCCARTGR	1	New Zealand	2020-04-01
CCCGCCAAGGG	20	New Zealand	2020-03-11
CCCGCCAGGGD	6	New Zealand	2020-03-28
CCCGCCARGGA	1	New Zealand	2020-04-04
CCCGCCAGGGG	41	New Zealand	2020-03-17
CCCGCCAGTGG	4	New Zealand	2020-03-20
CCCTCCAAGGG	5	New Zealand	2020-02-27
CCCTCCAGTGG	1	New Zealand	2020-03-23
CCTGCCAAGGG	4	New Zealand	2020-03-15
TCCGCCAGKGG	7	New Zealand	2020-03-17
CCCTTCAAGTG	6	New Zealand	2020-03-11
CCCGCCGGGGG	7	New Zealand	2020-03-18
TCCGCCARKGG	2	New Zealand	2020-03-30
YCCGCCAGTGG	1	New Zealand	2020-04-25
CCCKCCAAGTG	1	New Zealand	2020-04-07
CCTGTCAAGGG	4	New Zealand	2020-03-20
CCTGCTAAGGG	6	New Zealand	2020-03-16
CCTTCTAAGGG	3	New Zealand	2020-04-01
CCCGCCAGNGD	1	New Zealand	2020-03-19
CCCGCCAGTGG	5	Japan	2020-03-08
CCCGCCGGGGG	1	Japan	2020-03-23
CCCGCCAAGGG	9	Japan	2020-01-23
CCCGCCAGGGG	2	Japan	2020-03-11
CCTTCCAAGGG	1	Japan	2020-02-17
CCCGCCAGGGA	31	Japan	2020-03-11
CCCTCCAAGGG	74	Japan	2020-02-10
CCTGCCAAGGG	4	Japan	2020-01-29
CCCGCCAAGGD	1	Australia	2020-03-31
CCCGCCAGTGG	91	Australia	2020-03-16
CCCGYCAGGGD	1	Australia	2020-04-17
CCYKCCDGGGG	1	Australia	2020-05-25
CCYTCCAAGGG	8	Australia	2020-03-28
YCCGCCAGBGA	1	Australia	2020-03-27
CCCTCCAAGGG	189	Australia	2020-02-21
TCCKCCAGTGG	3	Australia	2020-05-10
CC-GCCAGGGA	1	Australia	2020-04-14
YCYDYCARKKG	1	Australia	2020-03-27
CCCDTCAAKKG	1	Australia	2020-03-27
CCCKCCAGGGG	3	Australia	2020-03-16
CTC-TCAAGTG	6	Australia	2020-03-18
TCCGCCAGTGG	351	Australia	2020-03-09
CCYKCCAGTGG	1	Australia	2020-05-10
CCCGCYAGGGG	1	Australia	2020-03-26
CCCTCCAGGGA	6	Australia	2020-04-14
CCYDTCAAKKG	1	Australia	2020-03-27
CCCGCCAGTGR	2	Australia	2020-05-10
CCCTCCAGGGR	1	Australia	2020-04-15
CCC-TCAAGTA	1	Australia	2020-03-19
CCCTCCAAKGG	1	Australia	2020-03-21
TCCKYCAGTGD	1	Australia	2020-05-08
CCCTCCAGGGG	5	Australia	2020-03-24
CCYGCTAAGGG	1	Australia	2020-03-15
CCCGCYAGBGA	1	Australia	2020-04-14
YCYGCCARNGD	1	Australia	2020-03-26
CCYGCCAGTGG	5	Australia	2020-03-26
CCCGCCAGGGA	236	Australia	2020-03-06
CCCTCCAGTGG	15	Australia	2020-04-29
CCTGCCAAGGG	65	Australia	2020-01-24
CCTTTCAAGGG	1	Australia	2020-04-06
CCYGCCAAGGG	6	Australia	2020-04-03
CCYGCCAGGGD	3	Australia	2020-03-30
CCYDTCAAGTG	1	Australia	2020-04-07
CCCGCCAGGGR	2	Australia	2020-04-11
YCYGCCAGTGG	1	Australia	2020-05-08
CCYDCCAAGGD	1	Australia	2020-05-07
CCTTCCAAGGG	1	Australia	2020-03-31
YCYGYCARKGD	1	Australia	2020-03-28
CCYGCCAGGGR	1	Australia	2020-03-28
CCYDCCAAGGG	3	Australia	2020-04-06
CCYGTCAAGGG	3	Australia	2020-04-01
YCYGCCAGNGG	1	Australia	2020-03-27
CCC-TCAAGTG	55	Australia	2020-03-06
CCCGCCAAGTG	4	Australia	2020-01-24
CCCDCCAGGGA	2	Australia	2020-04-08
CCCGCCAGGG-	1	Australia	2020-04-06
CTCTTCAAGTG	48	Australia	2020-03-07
CCC-CCAGGGG	1	Australia	2020-04-04
CCT-TCAAGTG	1	Australia	2020-03-17
CCC-CCAAGGA	1	Australia	2020-04-23
TCNGCCAATTG	1	Australia	2020-03-23
CCCGCCAAGGA	1	Australia	2020-03-20
TCCGCTAGTGG	1	Australia	2020-03-12
CCCKCCAGTGG	2	Australia	2020-04-30
CCCTCCGGGGG	1	Australia	2020-04-01
CCC-CCAGGGA	2	Australia	2020-03-26
YCCGCCAGGGG	1	Australia	2020-04-04
CCCDCCAAGGG	8	Australia	2020-03-09
CCCGCCNGGGT	1	Australia	2020-03-26
CCCGCCAAGGG	47	Australia	2020-01-22
CCNGTCAGGGG	1	Australia	2020-04-06
CCCGCCARGGA	1	Australia	2020-04-12
CCCGCCAGGGG	328	Australia	2020-02-22
CCYGCCDGGGG	2	Australia	2020-03-30
TCCGCCAGTGD	1	Australia	2020-04-27
TCCTCCAGTGG	2	Australia	2020-03-20
TCYGCCAGTGD	2	Australia	2020-04-23
CTCDTCAAGTG	2	Australia	2020-03-31
CCCTTCAAGTG	34	Australia	2020-03-13
CCYKCCAGGGG	2	Australia	2020-04-08
TCYGCCAGTGG	28	Australia	2020-03-23
CCCGCCGGGGG	70	Australia	2020-03-13
YCYGCCAGNGR	2	Australia	2020-03-27
YCCGCCAGNGG	2	Australia	2020-03-26
CCTGTCAAGGG	123	Australia	2020-03-16
CCTGCTAAGGG	109	Australia	2020-03-05
CCTTCTAAGGG	2	Australia	2020-03-20
CCYGCCAGGGG	22	Australia	2020-03-24
CCCGCCAATGG	1	Australia	2020-04-03
CCC-CCAAGTG	1	Singapore	2020-02-08
CCCDCCAAGGG	1	Singapore	2020-03-19
CTCTTCAAGTG	1	Singapore	2020-03-19
CC-GCCAGGGA	2	Singapore	2020-03-06
CCC-TCAAGTG	6	Singapore	2020-03-05
CCCGCCAAGGG	49	Singapore	2020-01-23
CCCGCCAGGGG	5	Singapore	2020-03-08
CCCGCCAGGGA	33	Singapore	2020-03-16
CCCTCCAAGGG	152	Singapore	2020-01-29
TCCTCCAGTGG	1	Singapore	2020-03-18
CCTGCCAAGGG	23	Singapore	2020-01-27
CCCGYCAAGGG	1	Singapore	2020-03-11
CCCTTCAAGTG	3	Singapore	2020-03-21
CCCGCCGGGGG	5	Singapore	2020-03-17
TCCGCCAGTGG	22	Singapore	2020-03-12
CCCGCCAGTGG	1	Singapore	2020-03-10
CCYTCCAAGGG	2	Singapore	2020-03-28
CTC-TCAAGTG	3	Singapore	2020-03-18
CCCGCCAAGTG	6	Singapore	2020-01-27
CCCTCCAATGG	1	Singapore	2020-04-20
CCTGCTAAGGG	4	Singapore	2020-01-29
CCCGCCAGGGA	19	France	2020-03-03
CCC-TCAAGTG	1	France	2020-03-18
CCCGCCAAGGG	3	France	2020-01-29
CCCGCCAGGGG	92	France	2020-02-26
CCCGCCAGTGG	66	France	2020-02-26
TCCTCCAGTGG	8	France	2020-03-12
CCCTCCAAGGG	3	France	2020-01-29
CCCTCCAGTGG	2	France	2020-04-02
CCCGCCGGGGG	1	France	2020-03-20
TCCGCCAGTGG	92	France	2020-02-21
CCCTCCAGGGA	1	France	2020-03-25
CCCGCCAAGTG	5	France	2020-01-23
CCTGTCAAGGG	1	France	2020-02-25
CCCTCCAAGTG	2	France	2020-03-01
YCCGCCAGGGG	1	France	2020-03-15
CCCGCCAAGKG	1	France	2020-04-01
TCC-CCAGTGG	2	Germany	2020-04-13
YCCGCCARKGG	1	Germany	2020-03-11
CCCGCCAGTGG	1	Germany	2020-04-15
CCC-TCAAGTG	3	Germany	2020-03-20
TCCTCCAGTGG	1	Germany	2020-04-03
CTCTTCAAGTG	5	Germany	2020-03-14
CTC-TCAAGTG	1	Germany	2020-03-30
TCCGCCAGTGG	43	Germany	2020-03-10
CYCDYCARGKD	1	Germany	2020-03-15
CCCGCCRGGGA	1	Germany	2020-04-22
CCCGCCAAGGG	24	Germany	2020-02-25
TCCGCCAGTGD	1	Germany	2020-03-15
CCCGCCAGGGG	83	Germany	2020-01-28
CCCGCCAGGGA	73	Germany	2020-02-25
CCCTCCAAGGG	1	Germany	2020-03-02
CCTGCCAAGGG	4	Germany	2020-03-02
CTCDTCAAGTG	1	Germany	2020-03-16
CCC-CCAGGG-	1	Germany	2020-04-10
CCCDCCAAGGG	1	Germany	2020-03-21
CCCGCCGGGGG	3	Germany	2020-03-21
CCCTCCAGGGA	3	Germany	2020-04-01
CCCGCCAAGTG	1	Germany	2020-05-04
CCCGCCDGGGG	1	Germany	2020-04-09
CCCTCCAAGKG	4	India	2020-05-09
CCCTCCAAKKG	1	India	2020-05-10
CCCGCCAGGGA	105	India	2020-03-02
CCCGCCAGKGG	3	India	2020-04-08
CCYTCCAAGGG	2	India	2020-04-02
CCCDCCAAGGD	2	India	2020-03-31
CCCGCCAGGKG	1	India	2020-05-11
CCTTCCAAGGG	3	India	2020-05-10
CCCKCCAGGGG	2	India	2020-04-24
TCCGCCAGTGG	4	India	2020-03-13
CCCGCCAAGN-	3	India	2020-05-04
CCCGCCRGGGA	7	India	2020-05-12
CCCGCCARKGG	1	India	2020-04-05
CCCGCCAANNN	1	India	2020-05-09
YCCTCCAAGKG	1	India	2020-05-17
CCCGCCAGTGN	1	India	2020-04-04
CCTGCCAAGGR	1	India	2020-05-07
CCCGCCAAGGA	1	India	2020-05-12
CCTGCCAGGGG	2	India	2020-03-03
CCC-CCAAGKG	1	India	2020-05-21
C-TGCCAAGGG	1	India	2020-04-05
CCCGCCAGTGG	130	India	2020-03-15
CCTGCCAAGGG	40	India	2020-01-31
CCCDCCAAGGG	17	India	2020-03-29
CCCGCCAGGGR	1	India	2020-05-21
CCCGCCAGAGG	1	India	2020-05-04
CCCACCAAGGG	2	India	2020-04-16
CCCTCCAGGGA	2	India	2020-05-10
CCCGCCAGGG-	3	India	2020-05-04
CTCTTCAAGTG	3	India	2020-03-15
CCCGCCARGGG	3	India	2020-04-16
CCC-CCAAGGG	2	India	2020-05-01
CCCDCCARGGA	2	India	2020-05-03
CCCGCCDGGGD	2	India	2020-04-06
CC-GCCAAGGG	1	India	2020-05-07
CCTGTCAAGGG	1	India	2020-03-30
CCCGCYAGNGG	1	India	2020-04-08
CCCTCCAGGGG	1	India	2020-03-17
CCTKCCAAGGG	1	India	2020-03-26
CCCGCCAAGKG	2	India	2020-05-11
CCCGCCAAGGG	18	India	2020-01-27
CCCGCCARGGA	1	India	2020-05-01
CCCGCCAGGGG	192	India	2020-03-03
CCCTCCAAGN-	1	India	2020-05-09
CCCGCCAGGGD	1	India	2020-03-16
CCCTCCAAGGG	249	India	2020-03-09
CCCGCCAAGNG	1	India	2020-05-14
YCCTCCAAGGG	4	India	2020-04-05
CCCTCCAGTGG	4	India	2020-04-26
CCCGCCGGGGG	1	India	2020-03-23
CCCGCCAATGG	2	India	2020-04-26
TCCGCCAGGGG	1	India	2020-04-26
C-NGTCAAGTG	1	India	2020-03-19
CCTGCTAAGGG	1	India	2020-03-16
CCCGCCDGGGG	1	India	2020-04-19
CCYGCCAGTGG	2	India	2020-04-04
CCC-CCAAGTG	10	Spain	2020-03-12
CCCGCCAGTGG	5	Spain	2020-03-09
CCC-TCAAGTG	5	Spain	2020-03-09
CCCKCCGGGGG	1	Spain	2020-03-17
CCTTTCAGGGG	1	Spain	2020-03-06
CCTGYCAAGGG	1	Spain	2020-04-01
CCTTCCAAGGG	4	Spain	2020-03-12
CCTTTCAAGGG	5	Spain	2020-03-12
CCCGCCRRGGG	1	Spain	2020-03-19
CCTGCCARGGG	1	Spain	2020-03-27
CCCGCCGGGGD	4	Spain	2020-03-16
TCCGCCAGTGG	26	Spain	2020-03-04
CCCGCCGGGGT	2	Spain	2020-03-12
TCTGTCAAGGG	1	Spain	2020-03-28
CCTTCCAGGTG	1	Spain	2020-03-09
CCCTCCGGGGG	8	Spain	2020-03-21
CCC-CCGGGGG	1	Spain	2020-04-07
CCTKTCAAGGG	2	Spain	2020-03-14
CCCDCCAAGGG	1	Spain	2020-03-17
CTCTTCAAGTG	1	Spain	2020-03-25
CCCTCCAAGTG	18	Spain	2020-03-07
CCCGCCAAGGG	8	Spain	2020-03-03
CCTGCCAGGGG	7	Spain	2020-02-25
CCCGTCAAGGG	2	Spain	2020-03-05
CCCGCCAGGGG	64	Spain	2020-03-02
CCCKCCAGTGG	1	Spain	2020-03-25
CCCGCCAGGGA	91	Spain	2020-02-27
TCCTCCAGTGG	2	Spain	2020-03-16
CCTGCCAAGGG	89	Spain	2020-02-28
CCYGCCAAGGG	9	Spain	2020-03-17
TCCGCCARTGG	1	Spain	2020-03-27
CCCTTCAAGTG	3	Spain	2020-02-28
CCCGCCGGGGG	434	Spain	2020-03-04
TCYGCCAGTGG	2	Spain	2020-03-25
TCCKCCAGTGG	1	Spain	2020-03-25
CCYGTCAAGGG	8	Spain	2020-03-13
YCTGTCAAGGG	2	Spain	2020-03-02
CCTGTCAAGGG	411	Spain	2020-02-26
CCCGCCDGGGG	9	Spain	2020-03-31
CCTGCCGGGGG	3	Spain	2020-03-03
CCYGCCAGGGG	6	Spain	2020-03-15
CCCGCCAGTGG	3	Iceland	2020-03-18
CCC-TCAAGTG	66	Iceland	2020-03-10
CTCTTCAAGTR	1	Iceland	2020-03-25
CTCTTCAAGTG	5	Iceland	2020-03-14
CCCGYCAGGGA	1	Iceland	2020-03-12
CCCGCCARGGG	1	Iceland	2020-03-27
CCCGYCAAGGG	1	Iceland	2020-03-13
CCCGTCAAGTG	1	Iceland	2020-03-13
YCCGCYAGGGG	1	Iceland	2020-03-08
CCC-CCGGGGG	1	Iceland	2020-03-10
TCCGCCAGTGG	86	Iceland	2020-03-02
TCCGCCAATGG	1	Iceland	2020-03-19
TCCGCCAGTG-	1	Iceland	2020-03-19
CCCGCCDGGGD	1	Iceland	2020-03-28
CCCTCCAAGTG	1	Iceland	2020-02-27
YCCGCCAGGGA	8	Iceland	2020-03-03
CCCGYCARGGG	1	Iceland	2020-03-28
YCCGCCDGGDG	1	Iceland	2020-03-04
CCTGCCAGTGG	1	Iceland	2020-03-10
CCCTCCAGGGG	2	Iceland	2020-03-19
CCCGCCAAGGG	32	Iceland	2020-03-13
YCYGCCRGBGA	2	Iceland	2020-03-06
CCCGCCAGGGG	81	Iceland	2020-03-01
CCCGCCAGGGA	122	Iceland	2020-03-01
TCCTCCAGTGG	2	Iceland	2020-03-16
CCTGCCAAGGG	1	Iceland	2020-03-11
CCCGYYAAGGG	1	Iceland	2020-03-26
CCCTTCAAGTG	18	Iceland	2020-03-13
CCCGCCGGGGG	111	Iceland	2020-03-10
YCCTYCARGKG	1	Iceland	2020-03-15
YCCGCCAGTGG	7	Iceland	2020-03-02
CCTGCTAAGGG	14	Iceland	2020-03-12
CCCGCCDGGGG	1	Iceland	2020-03-27
CCTTCTAAGGG	1	Iceland	2020-03-19
CCCGCCAGNGD	1	Iceland	2020-03-20
YCCGCCAGGGG	2	Iceland	2020-03-11
CCCGCCAGGGA	2	Hong Kong	2020-03-16
CCCGCCAAGTG	43	Hong Kong	2020-01-23
CCCGCCAAGKG	1	Hong Kong	2020-02-10
CCCGCCAAGGG	11	Hong Kong	2020-01-21
CCCTCCRGGGG	1	Hong Kong	2020-03-14
CCCTCCAAGTG	10	Hong Kong	2020-02-19
CCCTCCAAGGG	7	Hong Kong	2020-01-24
CCTGCCAAGGG	7	Hong Kong	2020-01-21
CCCKCCAGGGG	1	Hong Kong	2020-03-14
CTCTTCAAGTG	2	Netherlands	2020-03-08
CCC-TCAAGTG	64	Netherlands	2020-03-02
CCCGCCAAGGD	1	Netherlands	2020-04-09
TCCGCCAGTGG	133	Netherlands	2020-03-01
CCCGCCAGTGG	252	Netherlands	2020-03-12
CCCGCCAGCGG	1	Netherlands	2020-03-21
YCCGCCAGGGG	1	Netherlands	2020-03-31
CCCTCCAGGGG	11	Netherlands	2020-03-01
CCCTTCAAGGG	1	Netherlands	2020-03-05
CCCGCCAAGGG	188	Netherlands	2020-02-27
CCCGCCAGGGG	384	Netherlands	2020-02-29
CCCGCCAGGGA	291	Netherlands	2020-02-24
CCCTCCAAGGG	3	Netherlands	2020-03-03
CCTGCCAAGGG	6	Netherlands	2020-03-08
CCYGCCAAGGG	3	Netherlands	2020-03-02
TCCGCYAGTGG	1	Netherlands	2020-04-10
CCCTTCAAGTG	6	Netherlands	2020-03-10
CCCGCCGGGGG	95	Netherlands	2020-03-14
CCCTCCAGGGA	3	Netherlands	2020-04-01
TCCGCCAGGGG	8	Netherlands	2020-03-09
CCCGCCGGGAG	1	Netherlands	2020-03-24
CCTGTCAAGGG	12	Netherlands	2020-03-09
CCCGCYAGGGG	2	Netherlands	2020-04-14
CCYGCCAGGGG	1	Netherlands	2020-03-06
CCCGCYAAGGG	4	Netherlands	2020-03-27
CCCGCCAGTGG	4	Denmark	2020-03-11
CCC-TCAAGTG	1	Denmark	2020-03-10
TCCGCCAGKGD	1	Denmark	2020-03-24
CCCTCCAAGGG	5	Denmark	2020-03-02
TCCKCCAGTGG	1	Denmark	2020-03-26
YCCGCCAGGGD	1	Denmark	2020-03-10
CCCGCCARGGG	1	Denmark	2020-03-29
CCCKCCAGGGG	1	Denmark	2020-04-28
CCCGCYAGGGA	1	Denmark	2020-03-09
YCCGYCAGTGG	2	Denmark	2020-03-30
TCCGCCAGTGG	483	Denmark	2020-03-03
CCCGCYAAGGG	1	Denmark	2020-03-10
YCCGCCARNGG	1	Denmark	2020-03-11
YCCGCCAGGGA	2	Denmark	2020-03-27
YCCGCCAGTGD	1	Denmark	2020-03-27
CCCGCCAAGGG	30	Denmark	2020-03-09
CCCGCCAGGGD	1	Denmark	2020-03-11
CCCGCCAGGGG	97	Denmark	2020-02-28
CCCGCCAGGGA	45	Denmark	2020-02-26
TCCGCCARTGG	5	Denmark	2020-03-23
TCCTCCAGTGG	3	Denmark	2020-03-24
TCCGCCAGKGG	1	Denmark	2020-03-30
CCCTTCAAGTG	2	Denmark	2020-03-09
CCCGCCGGGGG	16	Denmark	2020-03-09
TCYGCCAGTGG	2	Denmark	2020-03-08
TCYGCCAGKGG	1	Denmark	2020-03-26
CCCTCCAGGGA	1	Denmark	2020-04-05
YCCGCCAGTGG	21	Denmark	2020-03-10
YCTGTCAAGGG	1	Denmark	2020-03-28
YCCGCCAGNGG	1	Denmark	2020-03-11
CCTGTCAAGGG	1	Denmark	2020-03-28
CCCGCCDGGGG	3	Denmark	2020-03-09
YCCGCCAGGGG	5	Denmark	2020-03-16
CCCGCCAGTGG	51	Belgium	2020-03-04
CCC-TCAAGTG	36	Belgium	2020-03-07
CCCGCCARGGD	1	Belgium	2020-03-19
TCCTCCAGTGG	8	Belgium	2020-03-19
CTCTTCAAGTG	3	Belgium	2020-03-24
TCCGCCAGTGG	75	Belgium	2020-02-29
TCCGCCAGTGA	1	Belgium	2020-03-06
CCCTTCAGGGG	1	Belgium	2020-03-20
CCCTCCAGGGG	4	Belgium	2020-03-24
CCCGCCAAGGG	54	Belgium	2020-03-01
TCCGCCAGTGD	1	Belgium	2020-04-03
CCCGCCAGGGG	300	Belgium	2020-03-01
CCCGCCAGGGA	219	Belgium	2020-03-01
CCCTCCAAGGG	1	Belgium	2020-05-11
CCCTCCAGTGG	2	Belgium	2020-05-09
CCTGCCAAGGG	2	Belgium	2020-02-03
CCYGCCAAGGG	3	Belgium	2020-03-13
CCCGCCDRNDG	1	Belgium	2020-04-05
CCCTTCAAGTG	2	Belgium	2020-03-07
CCCGCCGGGGG	14	Belgium	2020-03-02
TCYGCCAGTGG	1	Belgium	2020-04-08
CCCTCCAGGGA	4	Belgium	2020-03-30
CCCKCCAAGTG	1	Belgium	2020-03-06
CCTGTCAAGGG	1	Belgium	2020-03-30
CCCGCCDGGGG	1	Belgium	2020-03-22
CCYGCCAGGGG	1	Belgium	2020-03-31
