## supplemental file 7 for "Genetic Grouping of SARS-CoV-2 Coronavirus Sequences using Informative Subtype Markers for Pandemic Spread Visualization"

ISM	count	first seen	location
CCCGCCAGGGG	1	2020-03-21	Idaho
CCCGCCGGGGG	1	2020-03-29	Idaho
TCCGCCAGTGG	55	2020-03-20	Idaho
CCC-TCAAGTG	1	2020-03-26	Idaho
CCCGCCAGTGG	1	2020-04-12	Alaska
TCCGCCAGTGG	11	2020-03-23	Alaska
CCC-TCAAGTG	4	2020-03-16	Alaska
CCCGCCAGGGG	9	2020-03-15	Alaska
CCCGCCAGGGA	1	2020-03-23	Alaska
TCCTCCAGTGG	3	2020-04-07	Alaska
CCCGCCGGGGG	1	2020-03-16	Alaska
TCCTCCAGTGG	9	2020-03-28	Louisiana
CCCGCCAGTGG	1	2020-04-15	Louisiana
TCCGCCAGTGG	343	2020-03-09	Louisiana
CCTGCCAAGGG	1	2020-04-01	Louisiana
TCCGCCAGKGG	1	2020-04-06	Louisiana
CCNTCCNGGGG	1	2020-03-23	Wyoming
CCCTCCAGGGG	2	2020-03-16	Wyoming
CCCGCCNAGGG	1	2020-03-27	Wyoming
CCCTCCRGGGG	2	2020-03-24	Wyoming
YCYKCCAGTGG	1	2020-03-29	Wyoming
CCCGTCAAGGG	1	2020-03-24	Wyoming
CCCGCCAGGGG	1	2020-03-21	Wyoming
CCCTCCAAGGG	8	2020-03-24	Wyoming
TCYGCCAGTGD	2	2020-03-12	Wyoming
CCTGCCAAGGG	2	2020-03-21	Wyoming
CCYGCCAAGGG	1	2020-03-19	Wyoming
TCYGCCAGTGG	5	2020-03-25	Wyoming
TCCGCCNGTGG	2	2020-03-26	Wyoming
TCCGCCAGTGG	52	2020-03-14	Wyoming
CCTGTCAAGGG	2	2020-03-22	Wyoming
CCTGCTAAGGG	6	2020-03-10	Wyoming
CCCGCCDGGGG	1	2020-03-27	Wyoming
CCYGCCAGGGG	1	2020-03-30	Wyoming
TCTGCCAGTGG	1	2020-03-27	Wyoming
CCTGCTAAGGG	1	2020-03-18	New Jersey
CCCTCCAGTGG	1	2020-04-10	New Jersey
CCCGCCAGTGG	6	2020-03-04	New Jersey
TCCGCCAGTGG	31	2020-03-03	New Jersey
CCC-TCAAGTG	1	2020-03-30	New Jersey
CCCGCCAAGGG	1	2020-03-14	New Jersey
CCCGCCAGGGA	1	2020-04-08	New Jersey
CCYGCCAAGGG	1	2020-03-31	Pennsylvania
CCTGCTAAGGG	4	2020-03-13	Pennsylvania
CCCGCCAGTGG	19	2020-03-05	Pennsylvania
TCCGCCAGTGG	55	2020-03-08	Pennsylvania
CCCGCCGGGGG	2	2020-03-05	Pennsylvania
CCCGCCAGGGG	2	2020-03-19	Pennsylvania
CCCGCCAGGGA	7	2020-03-25	Pennsylvania
CCTGCCAAGGG	3	2020-03-23	Pennsylvania
CCCGCCAGGGA	16	2020-03-13	Connecticut
CCCTCCAGGGG	1	2020-03-19	Connecticut
CCC-TCAAGTG	1	2020-03-25	Connecticut
CCCGCCAAGGG	1	2020-03-06	Connecticut
CCCGCCAGGGG	9	2020-03-12	Connecticut
TCCKCCAGTGG	2	2020-04-01	Connecticut
CCCGCCAGTGG	18	2020-03-12	Connecticut
TCCGCCARTGG	1	2020-03-19	Connecticut
TCCTCCAGTGG	1	2020-03-13	Connecticut
CCTGCCAAGGG	4	2020-03-13	Connecticut
CCCTTCAAGTG	2	2020-03-18	Connecticut
TCYGCCAGTGG	3	2020-03-27	Connecticut
YCCGCCAGTGG	1	2020-03-11	Connecticut
TCCGCCAGTGG	136	2020-03-13	Connecticut
CCTGCTAAGGG	23	2020-03-08	Connecticut
CCYGCCDGGGG	1	2020-03-24	Connecticut
CCCGCCAGKGG	1	2020-03-14	Connecticut
CCCGCTAAGGG	1	2020-04-02	New Mexico
CTCTTCAAGTG	1	2020-03-25	New Mexico
CCCGCCAGGGA	7	2020-03-14	New Mexico
CCYGCTAAGGG	1	2020-03-16	New Mexico
CCCGCCAGGGG	3	2020-03-13	New Mexico
TCCGCCAGTGG	59	2020-03-12	New Mexico
CCCGCCAGTGG	34	2020-03-09	New Mexico
CCTGCCAGTGG	1	2020-03-20	New Mexico
CCCTCCAGTGG	1	2020-04-02	New Mexico
CCCGCCGGGGG	1	2020-03-15	New Mexico
TCYGCCAGTGG	20	2020-03-11	New Mexico
YCYGCCAGTGG	1	2020-04-02	New Mexico
CCTGCYAAGGG	1	2020-03-17	New Mexico
CCCGCCRGGGA	1	2020-03-17	New Mexico
CCTGCTAAGGG	6	2020-03-14	New Mexico
CCYGCCDGGGG	2	2020-03-15	New Mexico
CCYGCCAGTGG	1	2020-04-03	New Mexico
CCC-CCAAGTG	1	2020-03-17	New York
TCCGCCRGGGG	1	2020-03-18	New York
CCCGCCAGTGA	1	2020-04-03	New York
CCCGCCAGGGA	55	2020-03-10	New York
YCYGCCAGNGG	1	2020-04-30	New York
CCC-TCAAGTG	36	2020-03-09	New York
CCYGCCAGNGG	1	2020-04-21	New York
TCCTCCAGTGG	8	2020-03-20	New York
YCCKCCAGTGG	1	2020-03-17	New York
CTCTTCAAGTG	8	2020-03-04	New York
CCCGTCAAGKG	1	2020-03-14	New York
TCCGCCAGTGG	1114	2020-03-02	New York
TCCGCCRGKGG	1	2020-04-01	New York
CCCKCCDGGDG	1	2020-03-16	New York
CCCTCCAAGGG	1	2020-02-29	New York
CCCGCCAGNGG	1	2020-04-01	New York
CCCTCCAAGTG	1	2020-03-30	New York
CCCTCCAGGGG	2	2020-03-18	New York
TCYGYCAGTGG	1	2020-03-17	New York
CCCGCCAAGGG	3	2020-03-02	New York
CCCGCCAGGGG	33	2020-03-11	New York
CCCGCCAGTGG	102	2020-03-04	New York
TCCGYCAGTGG	2	2020-03-17	New York
CCCTTCAAGTG	11	2020-03-04	New York
CCTGCCAAGGG	20	2020-03-10	New York
TCCGCCAGKGG	3	2020-03-19	New York
TCCGCYAGTGG	3	2020-03-18	New York
CCCTCCAGTGG	2	2020-03-19	New York
CCCGCCGGGGG	13	2020-03-09	New York
TCYGCCAGTGG	14	2020-03-18	New York
TCYGCCAGKGG	2	2020-03-21	New York
YCCGCCAGTGG	2	2020-03-19	New York
TCCGCCAGGGG	2	2020-03-09	New York
YCCTCCAGTGG	1	2020-03-30	New York
CCTGTCAAGGG	2	2020-03-04	New York
CCTGCTAAGGG	22	2020-03-04	New York
YCCGYCAGNGG	1	2020-04-24	New York
CCYGCCAGGGG	1	2020-03-18	New York
YCYGCCAGTGG	3	2020-04-04	New York
CCC-TCAATTG	1	2020-03-17	Arizona
CTCTTCAAGTG	1	2020-03-18	Arizona
CCTGCTAAGGG	8	2020-03-05	Arizona
TCCGCCAGTGG	46	2020-03-11	Arizona
CCCGCCAGTGG	14	2020-03-14	Arizona
YCCGCCAGTGG	1	2020-03-23	Arizona
CCCGCCAGGGG	3	2020-03-17	Arizona
CCTTCCAAGGG	1	2020-01-22	Arizona
CCCGCCAGGGA	7	2020-03-02	Arizona
CCTKTCAAGGG	1	2020-03-22	Arizona
CCTGCCAAGGG	2	2020-03-17	Arizona
CCCGCCAGTGG	177	2020-03-04	Massachusetts
CCC-TCAAGTG	3	2020-03-05	Massachusetts
CCCGCCARTGG	3	2020-03-23	Massachusetts
TCCTCCAGTGG	2	2020-03-23	Massachusetts
CTCTTCAAGTG	1	2020-03-22	Massachusetts
TCCGCCAGTGG	149	2020-03-11	Massachusetts
CCTGCYAAGGG	2	2020-03-24	Massachusetts
CCCGCCDGNGG	1	2020-03-07	Massachusetts
YCCGCCARTGG	2	2020-03-23	Massachusetts
CCCGCYAGNGG	1	2020-04-01	Massachusetts
CCTGCCAAGGA	1	2020-03-26	Massachusetts
CCCGCCAAGGG	1	2020-01-29	Massachusetts
CCCGCCAGGGG	19	2020-03-07	Massachusetts
CCCKCCAGTGG	1	2020-03-24	Massachusetts
CCCGCCAGGGA	13	2020-03-14	Massachusetts
TCCGCCARTGG	3	2020-03-27	Massachusetts
CCTGCCAAGGG	9	2020-03-11	Massachusetts
TCCGCYAGTGG	1	2020-03-20	Massachusetts
CCCTCCAGTGG	1	2020-03-23	Massachusetts
CCCGCCGGGGG	3	2020-03-14	Massachusetts
YCCGCCAGTGG	1	2020-03-24	Massachusetts
CCTGTCAAGGG	1	2020-04-06	Massachusetts
CCTGCTAAGGG	17	2020-03-14	Massachusetts
CCYGCCAAGGG	1	2020-01-21	Illinois
CCTGCTAAGGG	13	2020-03-05	Illinois
TCCGCCAGTGG	39	2020-03-13	Illinois
CCCGCCGGGGG	3	2020-03-15	Illinois
CCCGCCAAGGG	6	2020-03-01	Illinois
TCTGCCAATGG	1	2020-03-19	Illinois
CCCGCCAGGGA	1	2020-03-16	Illinois
CCCGCCAGGGG	21	2020-03-16	Illinois
TCCKCCAGTGG	1	2020-03-21	Illinois
CCCGCCAGTGG	14	2020-03-07	Illinois
CCTGCCAAGGG	32	2020-01-28	Illinois
CCYDCCAAGGG	1	2020-04-15	California
CCYGYYAAGGG	2	2020-03-05	California
CCCGCCAGTGG	47	2020-02-29	California
CCTGCTARGGG	1	2020-03-25	California
CCTGCCARGGG	1	2020-04-13	California
TCCGCCARTGG	3	2020-03-18	California
CCCGCC-AGGG	1	2020-03-11	California
CCCGCCAAGGD	4	2020-03-02	California
YCCGCYAADGD	1	2020-03-14	California
CCYGCYAAGGG	1	2020-03-06	California
CTC-TCAAGTG	1	2020-03-19	California
TCCGCCAGTGG	334	2020-03-11	California
CCCGCYAAGGG	4	2020-03-05	California
CCCGYYAGGGA	1	2020-04-30	California
CCTGCT-AGGG	1	2020-04-03	California
YCYGYYAGNGG	1	2020-04-27	California
CCCGCCAAGGT	1	2020-04-06	California
CCCDCYAAGGG	2	2020-03-04	California
TCCGCCAAGGG	1	2020-03-26	California
CCTGYTAAGGG	1	2020-04-30	California
CCTGCYAAGGR	2	2020-03-06	California
CCCGCCAGGGA	52	2020-03-13	California
CCYGCCAADGG	1	2020-04-06	California
TCCTCCAGTGG	4	2020-03-26	California
CCTGCCAAGGG	9	2020-01-23	California
CCYGCCAAGGG	4	2020-02-29	California
CCCGCCGGGGG	40	2020-03-18	California
TCCGCCARKGG	1	2020-04-05	California
YCCKCCAGNGG	1	2020-03-30	California
YCCGCCAGTGG	1	2020-03-07	California
CCYGCCAAGKG	1	2020-03-07	California
YCCTCCAAGGG	1	2020-03-06	California
CCCGCTAAGGG	1	2020-04-30	California
CCCGYYAAGGD	1	2020-03-07	California
CCTKCTAAGGG	4	2020-03-14	California
CCC-TCAAGTG	4	2020-03-14	California
CCCDCCAGGGA	1	2020-04-29	California
CCYGCCAAGKD	1	2020-03-17	California
CTCTTCAAGTG	1	2020-03-15	California
CCCGCCARGGG	2	2020-04-05	California
CCYGCCAADKD	1	2020-03-06	California
CCCGYCAAGGG	2	2020-03-09	California
YCCDCCAAGGG	1	2020-03-08	California
CCTGCYAAGGG	1	2020-03-04	California
CCCGCCRGGGA	1	2020-04-19	California
CCCGCCAAKGG	1	2020-04-10	California
CC-GCCAAGGG	1	2020-04-14	California
CCNGCTAAGGG	1	2020-03-02	California
CCTGCTAAGGG	134	2020-03-04	California
CCTKCCAAGGG	1	2020-04-01	California
CCCGCCAAGKG	2	2020-03-12	California
CCCGCCAAGGG	253	2020-01-27	California
TCCGCC-GTGG	1	2020-04-02	California
CCCGCCARGGA	1	2020-03-27	California
CCCGCCAGGGG	30	2020-03-11	California
CCYGYYARGGG	1	2020-03-04	California
CCCTCCAAGGG	14	2020-03-10	California
CCCTTCAAGTG	1	2020-03-28	California
CCCGCCAAGTG	1	2020-01-22	California
CCTGTCAAGGG	2	2020-03-24	California
TCCGCCAATGG	2	2020-03-28	California
CCCGCCDGGGG	3	2020-04-01	California
CCTGCTAAGGG	1	2020-03-25	Nebraska
CCCGCCAGGGA	8	2020-05-04	Nebraska
TCCGCCAGTGG	28	2020-03-25	Nebraska
CCCGCCAAGGG	2	2020-03-05	Nebraska
CCCGCCGGGRG	1	2020-05-05	Nebraska
CCCGCCAGTGG	48	2020-03-12	Utah
CCCTCCAGGGG	1	2020-03-24	Utah
CCCGCCAAGGG	4	2020-03-10	Utah
CCCGCCAGGGD	1	2020-04-02	Utah
CCCGCCAGGGG	81	2020-03-11	Utah
CCCKCCAGTGG	1	2020-04-06	Utah
CCCGCCAGGGA	5	2020-03-16	Utah
CCCTTCAAGTG	1	2020-03-17	Utah
CCTGCCAAGGG	5	2020-03-12	Utah
--CNCCNNTNG	1	2020-03-10	Utah
CCCTCCAGTGG	1	2020-04-06	Utah
CCCGCCGGGGG	3	2020-03-17	Utah
TCCGCCAGTGG	133	2020-03-07	Utah
CCCGCCRGGGG	1	2020-04-08	Utah
CCCTCTAAGGG	1	2020-03-13	Utah
YCCGCCAGTGG	1	2020-03-03	Utah
TCYGCCAGTGG	1	2020-04-02	Utah
TCCGCCRGKGG	1	2020-04-08	Utah
CCTGCTAAGGG	23	2020-03-05	Utah
CCCGCCDGGGG	6	2020-03-14	Utah
CTCTTCAAGTG	1	2020-03-23	Wisconsin
CCCGCCAGGGA	9	2020-03-14	Wisconsin
CCCTCCAGGGG	1	2020-04-01	Wisconsin
CCCGCCAAGGG	106	2020-01-31	Wisconsin
CCCGCCAGGGG	58	2020-03-14	Wisconsin
CCCGCCAGNGG	2	2020-04-07	Wisconsin
CCCTCCAAGGG	7	2020-03-22	Wisconsin
TCCTCCAGTGG	4	2020-03-14	Wisconsin
CCTGCCAAGGG	33	2020-03-13	Wisconsin
CCYGCCAAGGG	2	2020-03-18	Wisconsin
CCCTTCAAGTG	1	2020-03-19	Wisconsin
CCCGCCGGGGG	2	2020-03-15	Wisconsin
TCCGCCAGTGG	79	2020-03-13	Wisconsin
CCCGCCAGTGG	56	2020-03-13	Wisconsin
CCCGCCAATGG	1	2020-04-19	Wisconsin
CCTGCTAAGGG	11	2020-03-16	Wisconsin
CCCGCCAGTGG	25	2020-03-02	Florida
CCC-TCAAGTG	1	2020-03-05	Florida
TCCGCCARTGG	2	2020-04-10	Florida
TCYGCCARTGD	1	2020-04-20	Florida
CCTGCTNGGGG	1	2020-04-16	Florida
YYCGCYDGNDG	1	2020-04-20	Florida
TCCGCCAGTGG	78	2020-03-13	Florida
CCCGCTAGGGG	1	2020-04-16	Florida
CCCGCCRGGGA	2	2020-04-10	Florida
TCCGCCAGTGA	1	2020-04-11	Florida
CCYKYCARGGR	1	2020-04-21	Florida
CCCGCCAGGGG	1	2020-04-07	Florida
CCYGCCAGTGG	2	2020-04-11	Florida
CCCGCCAGGGA	3	2020-02-28	Florida
TCCTCCAGTGG	4	2020-04-12	Florida
TCYGCCAGTGD	1	2020-04-06	Florida
CCTGCCAAGGG	16	2020-03-05	Florida
CCYGCCAAGGG	3	2020-03-09	Florida
TCYGCCAGTGG	1	2020-04-21	Florida
YCYGYYDGNDG	1	2020-04-17	Florida
CCTGCTAAGGG	5	2020-02-28	Florida
CCCGCCDGGGG	4	2020-04-05	Florida
CCC-CCRGGGG	1	2020-04-04	Florida
CCCGCCAGTGG	13	2020-03-04	Maryland
TCTGCCAGTGG	1	2020-03-13	Maryland
CCCGCCAGGGA	14	2020-03-13	Maryland
CCCGCCAGGGG	1	2020-03-24	Maryland
CTCTTCAAGTG	2	2020-03-20	Maryland
TCCTCCAGTGG	3	2020-03-19	Maryland
CCCTCCAAGGG	1	2020-03-19	Maryland
CCTGCCAAGGG	15	2020-03-11	Maryland
CCCGCCGGGGG	2	2020-03-08	Maryland
TCCGCCAGTGG	43	2020-03-08	Maryland
TCYGCCAGTGG	3	2020-03-08	Maryland
CCTGCTAAGGG	2	2020-03-19	Maryland
CC-GCCAAGGG	1	2020-03-12	Maryland
TCC-CCAGTGG	1	2020-05-04	Virginia
CCTGCTAAGGG	13	2020-03-08	Virginia
CTCTTCAAGTG	1	2020-04-09	Virginia
CCCGCCAGTGG	66	2020-03-08	Virginia
TCCGCCAGTGG	186	2020-03-12	Virginia
CCC-TCAAGTG	6	2020-03-28	Virginia
CCCTCCAGGGA	2	2020-05-18	Virginia
CCCGCCAGGGG	20	2020-03-08	Virginia
CCCGCCAGGGA	28	2020-03-25	Virginia
TCCTCCAGTGG	3	2020-04-26	Virginia
CCTGCCAAGGG	7	2020-03-06	Virginia
CCCGCCAGGGA	2	2020-04-19	Oregon
CCC-TCAAGTG	3	2020-04-07	Oregon
CYCTTCAAGTG	1	2020-04-16	Oregon
CCCGCCAGGGG	8	2020-03-11	Oregon
CCYGCCAGTGG	7	2020-05-04	Oregon
CCCGCCAGTGG	6	2020-03-29	Oregon
CCCTTCAAGTG	3	2020-02-27	Oregon
TCCGCCAGTGG	12	2020-03-23	Oregon
CCCGCCRGGGA	1	2020-04-25	Oregon
CCCGCC-GGGG	1	2020-04-20	Oregon
TCYGCCAGTGG	15	2020-04-21	Oregon
CCTGCTAAGGG	7	2020-03-20	Oregon
CCCGCCDGGGG	1	2020-04-19	Oregon
CCYGCCDGGGG	1	2020-04-22	Oregon
CCYGCCAGGGG	5	2020-04-21	Oregon
CTCTTCAAGTG	1	2020-03-23	Michigan
CCCGCCAGGGA	10	2020-03-10	Michigan
CCCTCCAGGGG	2	2020-03-12	Michigan
CCC-TCAAGTG	2	2020-03-12	Michigan
CCCGCCAAGGG	2	2020-03-14	Michigan
CCCGCCAGGGG	56	2020-03-09	Michigan
CCYGCCDGGGG	1	2020-05-01	Michigan
CCCGCCAGTGG	18	2020-03-10	Michigan
TCCTCCAGTGG	8	2020-03-22	Michigan
CCCTCCAAGGG	2	2020-03-19	Michigan
CCTGCCAAGGG	20	2020-03-10	Michigan
CCCGCCGGGGG	4	2020-03-13	Michigan
TCCGCCAGTGG	517	2020-03-09	Michigan
CCCGCCAGGGR	1	2020-03-14	Michigan
TCYGCCAGTGG	1	2020-03-30	Michigan
CCTGTCAAGGG	1	2020-03-13	Michigan
CCTGCTAAGGG	8	2020-03-11	Michigan
CCCGCCDGGGG	2	2020-03-12	Michigan
TCCKCCAGTGG	1	2020-03-20	Michigan
CCYGCCAGGGG	1	2020-05-14	Michigan
CCTGTTAAGGG	1	2020-02-28	Washington
TCYGCCAGTGG	1	2020-04-17	Washington
CCCGCCAGTGG	80	2020-03-11	Washington
CCTKCTAAGGG	2	2020-03-02	Washington
CCC-TCAAGTG	13	2020-03-11	Washington
CCCTCCAAGGG	10	2020-03-06	Washington
CCTGCTAAGGA	1	2020-03-13	Washington
CCCGCCAGNGG	1	2020-04-29	Washington
CCTGCTAAGGR	1	2020-04-24	Washington
CCCKCCAGGGG	1	2020-03-31	Washington
TCCGCCAGTGT	2	2020-04-03	Washington
CCCDTCAAGTG	1	2020-04-22	Washington
TCCGYCAGTGG	1	2020-04-23	Washington
TCCGCCAGTGG	812	2020-03-08	Washington
CCTGCYAAGGG	8	2020-02-28	Washington
YCCGCCARTGG	4	2020-03-25	Washington
CCCGCCAGTGR	1	2020-04-28	Washington
CCTGCTAATGG	1	2020-04-30	Washington
YCCKCCAGTGG	1	2020-04-14	Washington
CTCTTCAAGTG	1	2020-03-20	Washington
CCTGCCAGTGG	1	2020-05-03	Washington
CCCTTCAAGGG	1	2020-04-27	Washington
TCCGCCAGTGA	1	2020-03-20	Washington
TCCGCCAGTGD	2	2020-04-08	Washington
CCCGCCARGGA	1	2020-05-06	Washington
CCCGCCAGGGG	28	2020-03-05	Washington
CCCGCCAGGGA	93	2020-03-11	Washington
TCCGCCARTGG	2	2020-03-20	Washington
TCCTCCAGTGG	37	2020-03-16	Washington
CCTGCCAAGGG	7	2020-03-16	Washington
TCCGCCAGKGG	3	2020-03-23	Washington
CCYGCCAAGGG	1	2020-03-16	Washington
CCCTTCAAGTG	4	2020-02-27	Washington
CCCGCCGGGGG	2	2020-03-18	Washington
CCTKYYAAGGG	1	2020-05-06	Washington
CCCTCCAGGGA	1	2020-04-24	Washington
YCCGCCAGTGG	8	2020-03-20	Washington
TCCGCCARKGG	1	2020-04-13	Washington
CCTGCTAAGGG	1079	2020-01-19	Washington
CCTTCTAAGGG	14	2020-03-05	Washington
YCCGCCARKGG	1	2020-03-22	Minnesota
CCYGCCAAGGG	1	2020-03-10	Minnesota
CCCGCCAGTGG	3	2020-03-12	Minnesota
CCC-TCAAGTG	2	2020-03-13	Minnesota
CCCGCCAAGGG	5	2020-03-07	Minnesota
CCCGCCAGGGG	14	2020-03-12	Minnesota
TCCKCCAGTGG	1	2020-03-20	Minnesota
CTCTTCAAGTG	12	2020-03-15	Minnesota
CCCTCCAAGGG	1	2020-03-16	Minnesota
TCCTCCAGTGG	1	2020-03-30	Minnesota
CCCGCCARGGG	2	2020-03-12	Minnesota
TCYGCCAGTGG	1	2020-03-30	Minnesota
CTCDTCAAGTG	2	2020-03-12	Minnesota
TCCGCCAGTGG	151	2020-03-12	Minnesota
CCTGCCAAGGG	4	2020-03-15	Minnesota
CCCDTCAAGKG	1	2020-03-09	Minnesota
CCTGCYAAGGG	2	2020-03-12	Minnesota
CCCGCCAGGGA	16	2020-03-10	Minnesota
CCTGCTAAGGG	34	2020-03-05	Minnesota
CCTGCTAAGGG	1	2020-03-06	Washington DC
CTCTTCAAGTG	3	2020-03-11	Washington DC
TCCGCCAGTGG	23	2020-03-07	Washington DC
CCCGCCAGTGG	5	2020-03-07	Washington DC
CCCGCCAGGGG	1	2020-03-08	Washington DC
CCCGCCAGGGA	4	2020-03-07	Washington DC
CCCTCCAAGGG	1	2020-03-13	Washington DC
TCCTCCAGTGG	1	2020-03-25	Washington DC
CCCGCCDGGGD	1	2020-03-18	Texas
CTCTTCAAGTG	1	2020-03-16	Texas
CCCGCCAGGGA	18	2020-03-15	Texas
CCC-TCAAGTG	4	2020-03-08	Texas
CCCGCCAAGGG	1	2020-03-22	Texas
TCCGCCAGTGD	6	2020-03-15	Texas
CCCGCCAGGGG	48	2020-03-13	Texas
CCTGCYAAGGR	1	2020-03-12	Texas
CCCGCCAGTGG	18	2020-03-01	Texas
CCCTCCAAGGG	2	2020-02-29	Texas
TCCTCCAGTGG	1	2020-04-04	Texas
CCTGCCAAGGG	74	2020-02-11	Texas
CCTGTCAAGGG	1	2020-03-14	Texas
CCCTCCAGTGG	1	2020-03-23	Texas
CCTGCCAAGGR	2	2020-03-17	Texas
TCCGCCAGTGG	142	2020-03-09	Texas
CCCGCCGGGGG	1	2020-03-16	Texas
CCCGCCDGGDD	1	2020-03-18	Texas
CCTGCTAAGGG	16	2020-03-12	Texas
CCCGCCAGTGR	1	2020-03-06	Texas
